# Meta-transcriptomic analysis of companion animal infectomes reveals their diversity and potential roles in animal and human disease

**DOI:** 10.1101/2024.04.07.588491

**Authors:** Wei-Chen Wu, Yuan-Fei Pan, Wu-Di Zhou, Yu-Qi Liao, Min-Wu Peng, Geng-Yan Luo, Gen-Yang Xin, Ya-Ni Peng, Tongqing An, Bo Li, Huanle Luo, Vanessa R. Barrs, Julia A. Beatty, Edward C. Holmes, Wenjing Zhao, Yuelong Shu

## Abstract

Companion animals such as cats and dogs harbor diverse microbial communities that can potentially impact human health due to close and frequent contact. To better characterize their total infectomes and assess zoonotic risks, we performed meta-transcriptomic profiling on 239 samples from cats and dogs collected across China, comparing the similarities and differences between animal species (cats or dogs), sampling sites (rectal or oropharyngeal), and health status (healthy or diseased). We identified 24 viral species, 270 bacterial genera, and two fungal genera, including many known pathogens such as *canine parvovirus*, *Clostridium difficile*, and *Candida albicans,* as well as opportunistic pathogens such as *canine vesivirus*. Microbial compositions differed mainly according to sampling site (i.e., rectal and oropharyngeal swabs), and less so between host species and health status. Notably, we detected 27 potential zoonotic pathogens, such as *alphacoronavirus 1*, among all sampling sites, hosts, and health status, underscoring substantial zoonotic risks requiring surveillance. Overall, our meta-transcriptomic analysis reveals a landscape of actively transcribing microorganisms in major companion animals, including key pathogens, those with the potential for cross-species transmission, and possible zoonotic threats.
