## Supplementary material for "Meta-transcriptomic analysis of companion animal infectomes reveals their diversity and potential roles in animal and human disease": Table S1

### Sheet: sample information
Libraries	Libraries	Animal Type	Location	Sample Type	breed	Gender	age	Health condition	Clinic symptoms	Detailed clinical symptoms	weight(kg)	Temper(℃)	Vacc.Status	Total reads	norRNA-reads(After QC)
CGDA001	CGDA001	Cat	GuangDong	Anal swab	Felis silvestris catus	M	2y	Healthy	None	None	4.7	N.D.	NA	19645008	8922027
CGDT001	CGDT001	Cat	GuangDong	Throat swab	Felis silvestris catus	M	2y	Healthy	None	None	4.7	N.D.	NA	30888606	19281436
CGDA002	CGDA002	Cat	GuangDong	Anal swab	Felis silvestris catus	F	1y	Healthy	None	None	2.1	N.D.	NA	24250860	7940910
CGDT002	CGDT002	Cat	GuangDong	Throat swab	Felis silvestris catus	F	1y	Healthy	None	None	2.1	N.D.	NA	49677346	21717019
CGDA003	CGDA003	Cat	GuangDong	Anal swab	Felis silvestris catus	F	2y	Diseased	Digestive symptoms	N.D.	2.71	38.5	NA	62607124	19320687
CGDT004	CGDT004	Cat	GuangDong	Throat swab	British shorthair	M	1y	Diseased	Respiratory symptoms	N.D.	5.7	N.D.	NA	49206402	16992100
CGDA005	CGDA005	Cat	GuangDong	Anal swab	Felis silvestris catus	M	2m	Healthy	None	None	N.D.	N.D.	NA	21801994	10410324
CGDT005	CGDT005	Cat	GuangDong	Throat swab	Felis silvestris catus	M	2m	Healthy	None	None	N.D.	N.D.	NA	47190988	14514757
CGDT006	CGDT006	Cat	GuangDong	Throat swab	British shorthair	M	1y3m	Diseased	Respiratory symptoms	Corneal edema	N.D.	N.D.	NA	51662582	25031391
CGDT007	CGDT007	Cat	GuangDong	Throat swab	Felis silvestris catus	F	N.D.	Diseased	Respiratory symptoms	N.D.	N.D.	N.D.	NA	55067170	27919080
CGDA009	CGDA009	Cat	GuangDong	Anal swab	Felis silvestris catus	M	NA	Healthy	None	None	N.D.	N.D.	NA	32370958	10153507
CGDT009	CGDT009	Cat	GuangDong	Throat swab	Felis silvestris catus	M	NA	Healthy	None	None	N.D.	N.D.	NA	49463686	23839508
CGDA011	CGDA011	Cat	GuangDong	Anal swab	Felis silvestris catus	F	5y	Healthy	None	None	N.D.	N.D.	NA	19988368	5808344
CGDT014	CGDT014	Cat	GuangDong	Throat swab	Felis silvestris catus	F	4y	Diseased	Respiratory symptoms	N.D.	N.D.	N.D.	NA	50209928	13732114
DGDT015	DGDT015	Dog	GuangDong	Throat swab	poodle	F	10y	Healthy	None	None	N.D.	N.D.	NA	55007902	16020147
DGDT017	DGDT017	Dog	GuangDong	Throat swab	poodle	F	7y	Healthy	None	None	N.D.	N.D.	NA	54767468	3842894
DGDT018	DGDT018	Dog	GuangDong	Throat swab	Mixed	F	7y	Healthy	None	None	N.D.	N.D.	NA	30952560	7492261
DGDT019	DGDT019	Dog	GuangDong	Throat swab	poodle	M	8y	Healthy	None	None	N.D.	N.D.	NA	53688990	14795002
CGDT020	CGDT020	Cat	GuangDong	Throat swab	Felis silvestris catus	F	1y	Diseased	Respiratory symptoms	N.D.	N.D.	N.D.	NA	53163072	24899845
CGDT021	CGDT021	Cat	GuangDong	Throat swab	Felis silvestris catus	M	2y	Diseased	Respiratory symptoms	N.D.	N.D.	N.D.	NA	49833626	19179494
CGDT022	CGDT022	Cat	GuangDong	Throat swab	Ragdoll	M	10m	Healthy	None	None	N.D.	N.D.	NA	38014176	11157869
DGDT023	DGDT023	Dog	GuangDong	Throat swab	basenji	M	1y	Healthy	None	None	N.D.	N.D.	NA	42567960	11928632
DGDT024	DGDT024	Dog	GuangDong	Throat swab	West Highland White Terrier	M	3y	Healthy	None	None	N.D.	N.D.	NA	58982156	21832670
DGDT025	DGDT025	Dog	GuangDong	Throat swab	Schnauzer	F	12y	Healthy	None	None	N.D.	N.D.	NA	54695904	17080271
CGDT027	CGDT027	Cat	GuangDong	Throat swab	Felis silvestris catus	F	1y2m	Diseased	Respiratory symptoms	N.D.	N.D.	N.D.	NA	55731412	14245455
CGDT028	CGDT028	Cat	GuangDong	Throat swab	Ragdoll	F	1y6m	Diseased	Respiratory symptoms	N.D.	N.D.	N.D.	NA	51067272	14313544
DGDA029	DGDA029	Dog	GuangDong	Anal swab	Welsh Corgi	M	2y	Healthy	None	None	N.D.	N.D.	NA	46854656	22421512
DGDT029	DGDT029	Dog	GuangDong	Throat swab	N.D.	N.D.	NA	Healthy	None	None	N.D.	N.D.	NA	52534384	19055707
CGDT030	CGDT030	Cat	GuangDong	Throat swab	British shorthair	M	3y	Diseased	Respiratory symptoms	Pneumonia	N.D.	N.D.	NA	31707250	17883205
CGDA031	CGDA031	Cat	GuangDong	Anal swab	Himalaya Longhair,	M	10y	Diseased	Digestive symptoms	N.D.	N.D.	N.D.	NA	47592118	18003040
CGDA032	CGDA032	Cat	GuangDong	Anal swab	N.D.	N.D.	NA	Healthy	None	None	N.D.	N.D.	NA	50385166	11246848
CGDT032	CGDT032	Cat	GuangDong	Throat swab	American shorthair	F	3y	Healthy	None	None	N.D.	N.D.	NA	33848728	12167338
CGDA033	CGDA033	Cat	GuangDong	Anal swab	Felis silvestris catus	F	1y	Healthy	None	None	N.D.	N.D.	NA	44704602	5423823
CGDT033	CGDT033	Cat	GuangDong	Throat swab	N.D.	N.D.	NA	Healthy	None	None	N.D.	N.D.	NA	28870138	13844267
DGDA034	DGDA034	Dog	GuangDong	Anal swab	Golden retriever	M	1y	Healthy	None	None	N.D.	N.D.	NA	43756490	16672538
CGDT035	CGDT035	Cat	GuangDong	Throat swab	Felis silvestris catus	F	1y	Diseased	Respiratory symptoms	N.D.	N.D.	N.D.	NA	51052466	13301010
DGDA036	DGDA036	Dog	GuangDong	Anal swab	Border Collie	M	1y	Healthy	None	None	N.D.	N.D.	NA	43510862	6293883
DGDA037	DGDA037	Dog	GuangDong	Anal swab	Border Collie	M	2y	Diseased	Digestive symptoms	Diarrhea, loss of appetite	N.D.	N.D.	NA	54864700	8369717
CGDT038	CGDT038	Cat	GuangDong	Throat swab	Devon Rex	F	5m	Diseased	Respiratory symptoms	N.D.	N.D.	N.D.	NA	51178256	15651068
DGDA039	DGDA039	Dog	GuangDong	Anal swab	poodle	M	NA	Healthy	None	None	N.D.	N.D.	NA	26203022	3874787
DGDA040	DGDA040	Dog	GuangDong	Anal swab	poodle	M	NA	Healthy	None	None	N.D.	N.D.	NA	78642292	14308731
DGDA041	DGDA041	Dog	GuangDong	Anal swab	Bichon Frise	F	3m	Healthy	None	None	N.D.	N.D.	NA	46503482	9643155
DXXA097	DXXA097	Dog	HeNan	Anal swab	poodle	F	11m	Diseased	Digestive symptoms	Fever, diarrhea, loss of appetite	3.62	39.2	NA	54991816	7333981
CXXT098	CXXT098	Cat	HeNan	Throat swab	Felis silvestris catus	F	5y	Diseased	Respiratory symptoms	N.D.	4.66	38.8	NA	53083852	22371703
CXXT099	CXXT099	Cat	HeNan	Throat swab	British shorthair	F	2y1m	Healthy	None	None	2.52	38.7	NA	21627060	5752008
DXXT101	DXXT101	Dog	HeNan	Throat swab	poodle	F	4y	Healthy	None	None	3.3	39.1	NA	48962296	15635896
DXXT102	DXXT102	Dog	HeNan	Throat swab	poodle	M	2y	Healthy	None	None	3.6	39	NA	38755596	10599990
CXXT103	CXXT103	Cat	HeNan	Throat swab	British shorthair	M	2y	Healthy	None	None	4.66	37	NA	62992538	17397791
CXXT104	CXXT104	Cat	HeNan	Throat swab	Felis silvestris catus	F	8y	Healthy	None	None	3.62	38.5	NA	55209176	19194216
CXXT105	CXXT105	Cat	HeNan	Throat swab	Felis silvestris catus	M	7m	Healthy	None	None	3.96	38.8	NA	25546988	7650929
DXXT106	DXXT106	Dog	HeNan	Throat swab	Chinese rural dog	M	N.D.	Diseased	Respiratory symptoms	Canine distemper	N.D.	N.D.	NA	18926094	5671624
CXXT107	CXXT107	Cat	HeNan	Throat swab	British shorthair	M	NA	Healthy	None	None	N.D.	38.9	NA	33390426	10655065
DXXT108	DXXT108	Dog	HeNan	Throat swab	Samoyed	F	2y	Healthy	None	None	14.3	38.4	NA	44087916	14951721
DXXT109	DXXT109	Dog	HeNan	Throat swab	Samoyed	M	8m	Healthy	None	None	22	39.4	NA	26916512	6378532
DXXT110	DXXT110	Dog	HeNan	Throat swab	Chinese rural dog	F	3y	Healthy	None	None	7.5	38.3	NA	42314814	10903665
CXXT111	CXXT111	Cat	HeNan	Throat swab	Felis silvestris catus	M	8m	Healthy	None	None	4.6	37.8	NA	28692638	5678235
CXXT112	CXXT112	Cat	HeNan	Throat swab	Felis silvestris catus	M	6m	Healthy	None	None	3.1	N.D.	NA	65629738	13599645
CXXT113	CXXT113	Cat	HeNan	Throat swab	Tabby Cat	F	6m	Healthy	None	None	4.1	38.4	NA	43102356	9190222
CXXA114	CXXA114	Cat	HeNan	Anal swab	British shorthair	M	2y	Healthy	None	None	7.66	N.D.	NA	22521424	5829181
CXXA115	CXXA115	Cat	HeNan	Anal swab	Felis silvestris catus	M	2y	Healthy	None	None	3.6	N.D.	NA	25593904	6016824
CXXA116	CXXA116	Cat	HeNan	Anal swab	Felis silvestris catus	M	NA	Healthy	None	None	5.3	N.D.	NA	33348886	7254252
CXXT117	CXXT117	Cat	HeNan	Throat swab	Felis silvestris catus	M	1y6m	Diseased	Respiratory symptoms	Asthma, gasp	4.4	38.8	NA	47115900	13947739
CXXA118	CXXA118	Cat	HeNan	Anal swab	Felis silvestris catus	N.D.	NA	Healthy	None	None	N.D.	N.D.	NA	37552956	13457171
DXXT119	DXXT119	Dog	HeNan	Throat swab	Bichon Frise	M	2y6m	Healthy	None	None	3.6	39.8	NA	27057414	7151914
DXXT120	DXXT120	Dog	HeNan	Throat swab	poodle	F	NA	Healthy	None	None	3.1	38.5	NA	25455978	7687213
DXXT121	DXXT121	Dog	HeNan	Throat swab	poodle	F	2y	Healthy	None	None	2.3	38.6	NA	15504882	4011198
CXXA123	CXXA123	Cat	HeNan	Anal swab	British shorthair	F	2m	Diseased	Digestive symptoms	Sneezing, runny nose, dyspnea	0.47	38.5	NA	33386840	9533847
CXXT123	CXXT123	Cat	HeNan	Throat swab	British shorthair	F	2m	Diseased	Respiratory symptoms	Loss of appetite	0.47	38.5	NA	54981254	15289751
DXXA125	DXXA125	Dog	HeNan	Anal swab	Golden retriever	M	1y	Diseased	Digestive symptoms	Loss of appetite, depreesion	2.8	38.1	NA	17421794	7871886
CXXA128	CXXA128	Cat	HeNan	Anal swab	British shorthair	F	10m	Healthy	None	None	2.98	39.4	NA	46548390	12042046
DXXA130	DXXA130	Dog	HeNan	Anal swab	Bichon Frise	M	2y6m	Healthy	None	None	4.2	N.D.	NA	18347938	7425138
CXXA131	CXXA131	Cat	HeNan	Anal swab	Garfield	M	1y	Healthy	None	None	4.6	38.7	NA	30748896	6086267
DXXA132	DXXA132	Dog	HeNan	Anal swab	Bichon Frise	F	3y	Healthy	None	None	3.02	N.D.	NA	17364104	3645503
DXXA133	DXXA133	Dog	HeNan	Anal swab	Pekingese	F	5m	Healthy	None	None	N.D.	39.5	NA	11529356	835090
DXXA134	DXXA134	Dog	HeNan	Anal swab	Labrador Retriever	N.D.	1m	Diseased	Digestive symptoms	fever, depression, loss of appetite	1	N.D.	NA	23080478	6041778
DXXA135	DXXA135	Dog	HeNan	Anal swab	American bully pitbull	M	2y	Healthy	None	None	21	N.D.	NA	20718622	558161
DXXA136	DXXA136	Dog	HeNan	Anal swab	Labrador Retriever	M	10m	Healthy	None	None	32	N.D.	NA	40694414	1441886
CXXA137	CXXA137	Cat	HeNan	Anal swab	Ragdoll	F	3m	Diseased	Digestive symptoms	N.D.	1.5	N.D.	NA	29527608	11021362
DXXA138	DXXA138	Dog	HeNan	Anal swab	Labrador Retriever	F	9m	Healthy	None	None	12.8	38.2	N	24800454	7171813
DXXA139	DXXA139	Dog	HeNan	Anal swab	Welsh Corgi	F	2y	Healthy	None	None	15.18	N.D.	NA	14144008	1199628
DXXA140	DXXA140	Dog	HeNan	Anal swab	English Cocker Spaniel	F	7y	Healthy	None	None	12.4	N.D.	NA	18251446	556943
CXXT142	CXXT142	Cat	HeNan	Throat swab	Felis silvestris catus	F	8m	Diseased	Respiratory symptoms	Asthma	2.06	38.9	NA	70609444	14419006
CXXA145	CXXA145	Cat	HeNan	Anal swab	British shorthair	M	1y2m	Diseased	Digestive symptoms	N.D.	3.8	39.9	NA	27261150	6312314
CXXA146	CXXA146	Cat	HeNan	Anal swab	British shorthair	F	7m	Healthy	None	None	3.5	39.2	NA	53842380	20150936
CXXT155	CXXT155	Cat	HeNan	Throat swab	Munchkin	F	4m	Diseased	Respiratory symptoms	Sneezing	N.D.	N.D.	NA	52603858	14511470
DXXT158	DXXT158	Dog	HeNan	Throat swab	poodle	F	4y	Diseased	Respiratory symptoms	N.D.	N.D.	38	NA	34447226	12477779
DXXT159	DXXT159	Dog	HeNan	Throat swab	Shiba inu	N.D.	N.D.	Diseased	Respiratory symptoms	N.D.	N.D.	38	NA	42482504	5147984
DXXT160	DXXT160	Dog	HeNan	Throat swab	Poodle	F	25d	Diseased	Respiratory symptoms	N.D.	1	39.2	NA	20339494	10279661
DXXT161	DXXT161	Dog	HeNan	Throat swab	Pomeranian	M	1y	Diseased	Respiratory symptoms	Runny nose, loss of appetite	3.8	39.6	NA	47334692	10613343
DXXT162	DXXT162	Dog	HeNan	Throat swab	poodle	F	8m	Diseased	Respiratory symptoms	Cough, expectoration, sneezing	4	39.5	NA	52672450	6594016
CXXA165	CXXA165	Cat	HeNan	Anal swab	British shorthair	M	4m	Diseased	Digestive symptoms	Depression, Loss of appetite, diarrhea	1	39.6	NA	53576384	7403129
DXXA166	DXXA166	Dog	HeNan	Anal swab	Golden retriever	F	2m	Diseased	Digestive symptoms	Depression, Loss of appetite, diarrhea, fever	5	39.5	NA	22393480	6339718
CNBA167	CNBA167	Cat	ZheJiang	Anal swab	Felis silvestris catus	M	7y	Healthy	None	None	8	N.D.	NA	56257742	15260027
CNBT167	CNBT167	Cat	ZheJiang	Throat swab	N.D.	M	7y	Healthy	None	None	8	N.D.	NA	67603870	19316430
CNBA168	CNBA168	Cat	ZheJiang	Anal swab	British shorthair	M	2y	Healthy	None	None	4	N.D.	NA	60302996	2437041
CNBT168	CNBT168	Cat	ZheJiang	Throat swab	Labrador Retriever	M	3y	Healthy	None	None	35	N.D.	NA	62224858	14615908
DNBA169	DNBA169	Dog	ZheJiang	Anal swab	N.D.	N.D.	NA	Healthy	None	None	N.D.	N.D.	NA	53762190	11853208
DNBA172	DNBA172	Dog	ZheJiang	Anal swab	poodle	F	2y	Healthy	None	None	2	N.D.	NA	76022396	9302982
DNBA173	DNBA173	Dog	ZheJiang	Anal swab	poodle	M	2y	Healthy	None	None	2	N.D.	NA	60117744	5655046
DNBA174	DNBA174	Dog	ZheJiang	Anal swab	Himalaya Longhair,	F	7y	Healthy	None	None	10	N.D.	NA	47363260	8911613
DNBA175	DNBA175	Dog	ZheJiang	Anal swab	Schnauzer	M	2y	Healthy	None	None	12	N.D.	NA	47207602	6067595
DNBA176	DNBA176	Dog	ZheJiang	Anal swab	Bichon Frise	M	8m	Healthy	None	None	6	N.D.	NA	27882788	2169113
DNBA177	DNBA177	Dog	ZheJiang	Anal swab	Schnauzer	F	3y	Healthy	None	None	6	N.D.	NA	36115824	2446856
DNBA178	DNBA178	Dog	ZheJiang	Anal swab	Samoyed	F	10m	Healthy	None	None	22	N.D.	NA	45604648	9243295
CNBT179	CNBT179	Cat	ZheJiang	Throat swab	American shorthair	F	8m	Diseased	Respiratory symptoms	Cough, expectoration, sneezing	2.5	N.D.	Y	56649236	13167602
DNBA184	DNBA184	Dog	ZheJiang	Anal swab	Labrador Retriever	F	3m	Diseased	Digestive symptoms	N.D.	7.8	N.D.	NA	55670980	4504236
CNBT186	CNBT186	Cat	ZheJiang	Throat swab	Ragdoll	F	1y	Diseased	Respiratory symptoms	N.D.	4	N.D.	Y	52699842	16148663
DXXT189	DXXT189	Dog	HeNan	Throat swab	Bichon Frise	F	2y	Diseased	Respiratory symptoms	Sneezing, runny nose	2.32	39.3	NA	19707036	5627711
CXXT190	CXXT190	Cat	HeNan	Throat swab	British shorthair	M	9m	Diseased	Respiratory symptoms	Sneezing	4.58	39.3	NA	27986152	7969829
CXXT192	CXXT192	Cat	HeNan	Throat swab	British shorthair	M	2m	Diseased	Respiratory symptoms	Runny nose	0.502	39.1	NA	54989172	14139237
CXXA193	CXXA193	Cat	HeNan	Anal swab	British shorthair	F	2m	Diseased	Digestive symptoms	Loss of appetite, diarrhea	0.46	37.5	NA	55222444	10462215
DNBA196	DNBA196	Dog	ZheJiang	Anal swab	poodle	F	5m	Diseased	Digestive symptoms	Depression, diarrhea	2.5	N.D.	N	27124916	10369356
DNBA197	DNBA197	Dog	ZheJiang	Anal swab	French Bulldog	F	5m	Diseased	Digestive symptoms	Depression, loss of appetite, diarrhea	10.2	N.D.	N	52031336	1343916
CNBA198	CNBA198	Cat	ZheJiang	Anal swab	British shorthair	M	6m	Diseased	Digestive symptoms	N.D.	1.5	N.D.	N	31664418	7745568
DNBA199	DNBA199	Dog	ZheJiang	Anal swab	Mixed	F	3m	Diseased	Digestive symptoms	Loss of appetite	7.2	N.D.	N	41312054	6399884
DNBT200	DNBT200	Dog	ZheJiang	Throat swab	Golden retriever	M	2m	Diseased	Respiratory symptoms	Expectoration, sneezing	34.2	N.D.	N	45770432	24814864
DNBA201	DNBA201	Dog	ZheJiang	Anal swab	poodle	F	2m	Diseased	Digestive symptoms	Hematochezia	0.8	N.D.	N	32258228	11568644
CNBA202	CNBA202	Cat	ZheJiang	Anal swab	British shorthair	M	11m	Diseased	Digestive symptoms	Diarrhea, vomiting	4	N.D.	N	24799190	6691186
CNBA207	CNBA207	Cat	ZheJiang	Anal swab	British shorthair	M	3y	Healthy	None	None	5	N.D.	N	52232516	2448983
CNBT207	CNBT207	Cat	ZheJiang	Throat swab	British shorthair	M	3y	Healthy	None	None	5	N.D.	N	65349340	17171642
CNBA208	CNBA208	Cat	ZheJiang	Anal swab	Ragdoll	M	8m	Healthy	None	None	4.2	N.D.	N	50489460	1729720
CNBT208	CNBT208	Cat	ZheJiang	Throat swab	Ragdoll	M	8m	Healthy	None	None	4.2	N.D.	N	61230642	16266453
DNBT209	DNBT209	Dog	ZheJiang	Throat swab	French Bulldog	F	1y2m	Healthy	None	None	9	N.D.	N	53827358	11589715
DNBT210	DNBT210	Dog	ZheJiang	Throat swab	Siberian Husky	F	6y	Healthy	None	None	45	N.D.	N	54417550	13740854
DNBT211	DNBT211	Dog	ZheJiang	Throat swab	Golden retriever	M	3y	Healthy	None	None	40	N.D.	N	46610050	11178627
DNBT212	DNBT212	Dog	ZheJiang	Throat swab	pug	F	10y	Healthy	None	None	9	N.D.	N	44648782	14770668
DNBT213	DNBT213	Dog	ZheJiang	Throat swab	poodle	M	5y	Healthy	None	None	3	N.D.	N	46607318	12754936
DNBT214	DNBT214	Dog	ZheJiang	Throat swab	Mixed	M	2y	Healthy	None	None	10	N.D.	N	44339712	9550669
DNBT215	DNBT215	Dog	ZheJiang	Throat swab	Bichon Frise	M	11y	Healthy	None	None	4.5	N.D.	N	46142304	10385116
CNBA217	CNBA217	Cat	ZheJiang	Anal swab	British shorthair	M	11m	Diseased	Digestive symptoms	Mental depression, loss of appetite	3.5	N.D.	N	41341256	4661493
CNBT218	CNBT218	Cat	ZheJiang	Throat swab	American shorthair	M	3y	Healthy	None	None	5	N.D.	N	36769278	8354932
CNBT222	CNBT222	Cat	ZheJiang	Throat swab	Ragdoll	M	1y	Diseased	Respiratory symptoms	Cough, expectoration	5	N.D.	N	58576480	16936554
CNBT223	CNBT223	Cat	ZheJiang	Throat swab	British shorthair	M	11m	Diseased	Respiratory symptoms	Depression, loss of appetite, tongue ulcer	3.5	38.9	N	47695940	11104219
DNBT224	DNBT224	Dog	ZheJiang	Throat swab	poodle	M	3y	Diseased	Respiratory symptoms	Cough, expectoration, runny nose	8	38.3	N	48933326	9718893
DNBT225	DNBT225	Dog	ZheJiang	Throat swab	Mixed	M	3m	Diseased	Respiratory symptoms	Cough, Dyspnea	5	38.7	N	48433126	21815212
CNBT227	CNBT227	Cat	ZheJiang	Throat swab	British shorthair	F	1y6m	Diseased	Respiratory symptoms	Sneezing, loss of appetite, snivel, mental depression	1.5	41.5	N	55565306	6622524
CNBA229	CNBA229	Cat	ZheJiang	Anal swab	British shorthair	M	2m	Diseased	Digestive symptoms	Loss of appetite, hematochezia	1	40.5	N	51371170	24229015
CNBT231	CNBT231	Cat	ZheJiang	Throat swab	British shorthair	F	5y	Diseased	Respiratory symptoms	Stomatitis	3	N.D.	Y	48732730	27800621
DNBA232	DNBA232	Dog	ZheJiang	Anal swab	Welsh Corgi	M	2m	Diseased	Digestive symptoms	Depression, loss of appetite	2	40	N	41616998	18663955
CNBA233	CNBA233	Cat	ZheJiang	Anal swab	British shorthair	M	8m	Diseased	Digestive symptoms	N.D.	7	N.D.	Y	51838716	8580931
CNBA234	CNBA234	Cat	ZheJiang	Anal swab	Felis silvestris catus	F	1y	Healthy	None	None	3	N.D.	N	66499132	19161158
DNBT238	DNBT238	Dog	ZheJiang	Throat swab	Mixed	M	2y	Healthy	None	None	1	N.D.	Y	49449676	7714973
CNBT243	CNBT243	Cat	ZheJiang	Throat swab	Felis silvestris catus	M	4m	Diseased	Respiratory symptoms	Pneumonia, sneezing, runny nose, loss of appetite	1.2	N.D.	N	28526736	11709400
CNBA244	CNBA244	Cat	ZheJiang	Anal swab	British shorthair	F	2y	Healthy	None	None	2.8	N.D.	Y	51417122	20003534
CNBA258	CNBA258	Cat	ZheJiang	Anal swab	Garfield	F	2y	Healthy	None	None	4	N.D.	Y	47684788	12881212
CNBA262	CNBA262	Cat	ZheJiang	Anal swab	American shorthair	M	5m	Diseased	Digestive symptoms	Persistent severe diarrhea	2	N.D.	N	27670118	9265920
DNBT263	CNBT263	Dog	ZheJiang	Throat swab	Border Collie	M	5m	Diseased	Respiratory symptoms	Cough, expectoration, sneezing, loss of appetite, runny nose, depression	7	N.D.	N	54906076	18002890
DNBA264	DNBA264	Dog	ZheJiang	Anal swab	poodle	F	2m	Diseased	Digestive symptoms	Mental depression, loss of appetite, diarrhea	0.5	N.D.	N	32046346	15763299
DNBA265	DNBA265	Dog	ZheJiang	Anal swab	poodle	F	3m	Diseased	Digestive symptoms	Mental depression, loss of appetite, diarrhea	0.75	N.D.	N	41516002	14167249
DNBT272	DNBT272	Dog	ZheJiang	Throat swab	poodle	M	2m	Diseased	Respiratory symptoms	Cough, expectoration, runny nose, loss of appetite	0.7	N.D.	N	56084132	29121546
CNBA274	CNBA274	Cat	ZheJiang	Anal swab	Siamese	F	3m	Diseased	Digestive symptoms	Diarrhea	1.3	N.D.	N	42470916	25851751
DNBT275	DNBT275	Dog	ZheJiang	Throat swab	Chihuahua	M	4y	Diseased	Respiratory symptoms	Cough, mental depression	1.9	N.D.	N	48913962	18188024
DNBA276	DNBA276	Dog	ZheJiang	Anal swab	poodle	M	3m	Diseased	Digestive symptoms	Diarrhea	2.8	N.D.	N	37289344	11075885
DXXT277	DXXT227	Dog	HeNan	Throat swab	Welsh Corgi	M	4m	Diseased	Respiratory symptoms	Cough, runny nose	5.3	38.7	NA	45181924	19617254
DXXA291	DXXA291	Dog	HeNan	Anal swab	Tabby Cat	M	2m	Diseased	Digestive symptoms	Depression, loss of appetite	N.D.	38.2	NA	35618234	17383714
DXXA293	DXXA293	Dog	HeNan	Anal swab	Chinese rural dog	M	2m	Diseased	Digestive symptoms	Depression, loss of appetite	2	39	NA	46001470	20589916
DXXA294-0825	DXXA294	Dog	HeNan	Anal swab	Welsh Corgi	F	3m	Diseased	Digestive symptoms	Expectoration, sneezing, runny nose, dyspnea, mental depression, loss of appetite	2.36	40.1	NA	55267990	15864597
CXXA296	CXXA296	Cat	HeNan	Anal swab	British shorthair	M	1y6m	Diseased	Digestive symptoms	N.D.	2.68	38.9	NA	18676178	7378101
DXXA299-0825	DXXA299	Dog	HeNan	Anal swab	Alaskan Malamute	M	3m	Diseased	Digestive symptoms	Mental depression, loss of appetite	10	40.8	NA	54306590	13034914
CGDT301	CGDT301	Cat	GuangDong	Throat swab	Felis silvestris catus	M	2y	Healthy	None	None	N.D.	N.D.	NA	51076886	21092608
CGDA304	CGDA304	Cat	GuangDong	Anal swab	DragronLi	F	3m	Diseased	Digestive symptoms	Aerodermectasia, diarrhea	N.D.	N.D.	NA	39248902	7889086
CGDA309	CGDA309	Cat	GuangDong	Anal swab	Scottish Fold	M	2y	Diseased	Digestive symptoms	Surgery	N.D.	N.D.	NA	48972804	15828552
CGDA311	CGDA311	Cat	GuangDong	Anal swab	Longhair	F	1y	Diseased	Digestive symptoms	Diarrhea, vomiting	N.D.	N.D.	NA	42975146	2906938
CGDA313	CGDA313	Cat	GuangDong	Anal swab	Longhair	M	2y	Diseased	Digestive symptoms	Diarrhea	N.D.	N.D.	NA	48137212	10558413
DGDA314	DGDA314	Dog	GuangDong	Anal swab	Yorkshire Terrier	F	7m	Healthy	None	None	N.D.	N.D.	NA	24673044	7247071
CXXT315	CXXT315	Cat	HeNan	Throat swab	Felis silvestris catus	N.D.	N.D.	Diseased	Respiratory symptoms	Tachypnea, hydronephrosis, ascites	N.D.	40.4	NA	44111670	16719476
CXXA317	CXXA317	Cat	HeNan	Anal swab	British shorthair	M	1y1m	Diseased	Digestive symptoms	Hematochezia	4.7	39.4	NA	26850164	11864302
DXXT320	DXXT320	Dog	HeNan	Throat swab	poodle	F	3y	Diseased	Respiratory symptoms	Dyspnea, asthma	3.5	38.8	Y	47683772	10402213
DGDA400	DGDA400	Dog	GuangDong	Anal swab	Welsh Corgi	M	1y	Healthy	None	None	10	N.D.	NA	51816788	12190891
DGDA413	DGDA413	Dog	GuangDong	Anal swab	Bichon Frise	M	5y	Diseased	Digestive symptoms	Diarrhea	8	N.D.	NA	32059392	8657837
CNBA415	CNBA415	Cat	ZheJiang	Anal swab	Ragdoll	M	2m	Diseased	Digestive symptoms	Vomiting, loss of appetite	0.6	N.D.	Y	47895146	11144964
DNBT416	DNBT416	Dog	ZheJiang	Throat swab	Welsh Corgi	M	3m	Diseased	Respiratory symptoms	Runny nose	2.2	N.D.	Y	30206266	12726673
CNBT418	CNBT418	Cat	ZheJiang	Throat swab	British shorthair	M	1y	Diseased	Respiratory symptoms	Dyspnea, loss of appetite	5	N.D.	Y	49649278	12740699
DNBT419-2	DNBT419	Dog	ZheJiang	Throat swab	Golden retriever	F	6y	Diseased	Respiratory symptoms	Runny nose	40	N.D.	Y	35185048	11142167
CNBT421	CNBT421	Cat	ZheJiang	Throat swab	Maine Coon	F	5m	Diseased	Respiratory symptoms	Cough, snezzing	3.5	N.D.	Y	46651178	21153816
DNBT422	DNBT422	Dog	ZheJiang	Throat swab	Chinese rural dog	F	1y	Diseased	Respiratory symptoms	Cough, expectoration, depression, loss of appetite	7.7	N.D.	N	45698836	26222904
CGDA425	CGDA425	Cat	GuangDong	Anal swab	N.D.	M	4m	Diseased	Digestive symptoms	N.D.	N.D.	N.D.	NA	17489160	2686293
CGDA428	CGDA428	Cat	GuangDong	Anal swab	N.D.	M	5y8m	Diseased	Digestive symptoms	Diarrhea, vomiting	N.D.	N.D.	NA	4636252	1187223
DGDT429	DGDT429	Dog	GuangDong	Throat swab	N.D.	F	1y	Diseased	Respiratory symptoms	Cough, snezzing	N.D.	N.D.	NA	66291268	14601811
DGDA430	DGDA430	Dog	GuangDong	Anal swab	N.D.	M	7y	Diseased	Digestive symptoms	N.D.	N.D.	N.D.	NA	48353938	9119114
DGDT431	DGDT431	Dog	GuangDong	Throat swab	N.D.	M	3y	Diseased	Respiratory symptoms	Cough, snezzing	N.D.	N.D.	NA	58282398	7529476
CHEBT434	CHEBT434	Cat	HeiLongJiang	Throat swab	British shorthair	F	NA	Healthy	None	None	N.D.	N.D.	NA	47467906	24262777
CHEBT435	CHEBT435	Cat	HeiLongJiang	Throat swab	American shorthair	F	NA	Healthy	None	None	N.D.	N.D.	NA	43409242	12591443
DHEBA439-0421	DHEBA439	Dog	HeiLongJiang	Anal swab	Welsh Corgi	F	N.D.	Diseased	Digestive symptoms	None	N.D.	N.D.	NA	50494214	15005315
CHEBA441	CHEBA441	Cat	HeiLongJiang	Anal swab	British shorthair	M	N.D.	Diseased	Digestive symptoms	Ascites	N.D.	N.D.	NA	44476400	6960176
CHEBA442	CHEBA442	Cat	HeiLongJiang	Anal swab	American shorthair	M	N.D.	Diseased	Digestive symptoms	Enterocolitis	N.D.	N.D.	NA	35882454	6646948
CHEBT444	CHEBT444	Cat	HeiLongJiang	Throat swab	British shorthair	F	NA	Healthy	None	None	N.D.	N.D.	NA	47350792	33571433
CHEBT451	CHEBT451	Cat	HeiLongJiang	Throat swab	British shorthair	F	NA	Healthy	None	None	N.D.	N.D.	NA	48898120	14198798
CHEBT456	CHEBT456	Cat	HeiLongJiang	Throat swab	N.D.	M	NA	Healthy	None	None	N.D.	N.D.	NA	49904142	14393118
DHEBT458	DHEBT458	Dog	HeiLongJiang	Throat swab	poodle	M	NA	Healthy	None	None	3	N.D.	NA	38016774	24733139
CHEBT466	CHEBT466	Cat	HeiLongJiang	Throat swab	N.D.	M	NA	Healthy	None	None	N.D.	N.D.	NA	50228350	19017929
DHEBT468	DHEBT468	Dog	HeiLongJiang	Throat swab	Pomeranian	F	N.D.	Diseased	Respiratory symptoms	N.D.	N.D.	N.D.	NA	49042366	12187905
DHEBA469	DHEBA469	Dog	HeiLongJiang	Anal swab	Bichon Frise	F	NA	Healthy	None	None	N.D.	N.D.	NA	66064760	5117280
DHEBA470	DHEBA470	Dog	HeiLongJiang	Anal swab	N.D.	M	NA	Healthy	None	None	N.D.	N.D.	NA	48364304	23165477
DHEBA474	DHEBA474	Dog	HeiLongJiang	Anal swab	Pomeranian	M	N.D.	Diseased	Digestive symptoms	N.D.	N.D.	N.D.	NA	51239412	2278894
CHEBA475	CHEBA475	Cat	HeiLongJiang	Anal swab	Felis silvestris catus	F	N.D.	Diseased	Digestive symptoms	Gastroenteritis	N.D.	N.D.	NA	39786374	12791339
CHEBA476	CHEBA476	Cat	HeiLongJiang	Anal swab	American shorthair	M	NA	Healthy	None	None	N.D.	N.D.	NA	31257382	14483390
CHEBA477	CHEBA477	Cat	HeiLongJiang	Anal swab	Ragdoll	M	3m	Diseased	Digestive symptoms	Mushy stool , vomiting	N.D.	N.D.	NA	48001164	7851114
CHEBT482	CHEBT482	Cat	HeiLongJiang	Throat swab	N.D.	F	3m	Diseased	Respiratory symptoms	N.D.	N.D.	N.D.	NA	39875184	14904684
CHEBA486	CHEBA486	Cat	HeiLongJiang	Anal swab	British shorthair	F	3m	Diseased	Digestive symptoms	N.D.	N.D.	N.D.	NA	28163332	10325680
CHEBA488	CHEBA488	Cat	HeiLongJiang	Anal swab	Ragdoll	F	1y	Healthy	None	None	3.26	N.D.	NA	28679280	9033579
CHEBA489	CHEBA489	Cat	HeiLongJiang	Anal swab	Garfield	F	5y	Healthy	None	None	3.85	N.D.	NA	23898428	7607773
DHEBA490	DHEBA490	Dog	HeiLongJiang	Anal swab	Chinese rural dog	F	15y	Healthy	None	None	4.5	N.D.	NA	25390482	7750968
DHEBA491-0421	DHEBA491	Dog	HeiLongJiang	Anal swab	Welsh Corgi	M	3y	Diseased	Digestive symptoms	Diarrhea, liver cirrhosis	11.85	N.D.	NA	49696278	8905433
CHEBA492	CHEBA492	Cat	HeiLongJiang	Anal swab	British shorthair	F	2m	Diseased	Digestive symptoms	Diarrhea	0.6	N.D.	N	26084804	14676699
CHEBT495	CHEBT495	Cat	HeiLongJiang	Throat swab	N.D.	M	3m	Diseased	Respiratory symptoms	N.D.	1.24	N.D.	NA	30230206	11607947
DHEBA497	DHEBA497	Dog	HeiLongJiang	Anal swab	Bichon Frise	M	3m	Diseased	Digestive symptoms	Enterocolitis	2.1	N.D.	NA	34838584	12333157
DHEBA498	DHEBA498	Dog	HeiLongJiang	Anal swab	poodle	M	N.D.	Diseased	Digestive symptoms	N.D.	6.1	N.D.	NA	19653612	9216786
DHEBA499	DHEBA499	Dog	HeiLongJiang	Anal swab	Welsh Corgi	M	3m	Diseased	Digestive symptoms	N.D.	1.65	39.4	NA	17151024	2324916
DHEBA507	DHEBA507	Dog	HeiLongJiang	Anal swab	Chinese rural dog	F	2y	Diseased	Digestive symptoms	Diarrhea	7	N.D.	NA	21851076	3858354
CHEBA510	CHEBA510	Cat	HeiLongJiang	Anal swab	British shorthair	F	2m	Diseased	Digestive symptoms	Enterocolitis	1	N.D.	NA	15932390	3565274
CHEBT515	CHEBT515	Cat	HeiLongJiang	Throat swab	Ragdoll	M	1y	Diseased	Respiratory symptoms	Cough, gasp	4.1	N.D.	NA	21976402	5580331
CHEBT516	CHEBT516	Cat	HeiLongJiang	Throat swab	British shorthair	F	4y	Healthy	None	None	N.D.	N.D.	NA	16533708	3890948
CHEBA516	DHEBA516	Cat	HeiLongJiang	Anal swab	British shorthair	F	4y	Healthy	None	None	N.D.	N.D.	NA	51026034	18783146
CHEBA517	CHEBA517	Cat	HeiLongJiang	Anal swab	British shorthair	M	3y	Healthy	None	None	5	N.D.	NA	17805360	6016506
CHEBA518	CHEBA518	Cat	HeiLongJiang	Anal swab	British shorthair	N.D.	3y	Healthy	None	None	5	N.D.	NA	22015228	875202
CHEBT519	CHEBT519	Cat	HeiLongJiang	Throat swab	Felis silvestris catus	M	4y	Diseased	Respiratory symptoms	Eye excrement	6.2	N.D.	NA	20655934	4649651
CHEBT522	CHEBT522	Cat	HeiLongJiang	Throat swab	British shorthair	M	3m	Diseased	Respiratory symptoms	Eye excrement	1.7	N.D.	NA	30820264	7933454
CHEBA524	CHEBA524	Cat	HeiLongJiang	Anal swab	British shorthair	F	4y	Healthy	None	None	4	N.D.	NA	19073592	5487257
CHEBA526	CHEBA526	Cat	HeiLongJiang	Anal swab	Prionailurus bengalensis	M	3y	Healthy	None	None	5.5	N.D.	NA	41598722	7246487
CHEBT529	CHEBT529	Cat	HeiLongJiang	Throat swab	DragronLi	F	3y	Healthy	None	None	0.7	N.D.	NA	28564466	5759722
DHEBA530	DHEBA530	Dog	HeiLongJiang	Anal swab	Siberian Husky	F	2y	Healthy	None	None	N.D.	N.D.	NA	23638976	5623671
DHEBA531	DHEBA531	Dog	HeiLongJiang	Anal swab	Siberian Husky	F	28d	Healthy	None	None	N.D.	N.D.	NA	19611258	5990060
DHEBA532	DHEBA532	Dog	HeiLongJiang	Anal swab	Siberian Husky	N.D.	28d	Healthy	None	None	N.D.	N.D.	NA	23569546	5277809
DHEBA533	DHEBA533	Dog	HeiLongJiang	Anal swab	Border Collie	F	2m	Healthy	None	None	4.4	N.D.	NA	49530708	10606958
DHEBA534	DHEBA534	Dog	HeiLongJiang	Anal swab	Labrador Retriever	F	4.5y	Healthy	None	None	48	N.D.	NA	50989634	16111056
CHEBT535	CHEBT535	Cat	HeiLongJiang	Throat swab	British shorthair	F	2m	Healthy	None	None	N.D.	N.D.	NA	37624228	8593107
CHEBT537	CHEBT537	Cat	HeiLongJiang	Throat swab	American shorthair	F	1y	Diseased	Respiratory symptoms	N.D.	2.9	N.D.	NA	57173210	14516580
CHEBA539	CHEBA539	Cat	HeiLongJiang	Anal swab	N.D.	M	1.5y	Diseased	Digestive symptoms	N.D.	3.5	N.D.	NA	58616962	20065910
CHEBT539	CHEBT539	Cat	HeiLongJiang	Throat swab	N.D.	M	1.5y	Diseased	Respiratory symptoms	N.D.	3.5	N.D.	NA	52041530	16185247
DGDT540	DGDT540	Dog	GuangDong	Throat swab	N.D.	N.D.	N.D.	Diseased	Respiratory symptoms	N.D.	N.D.	N.D.	NA	121212638	53559710
DGDT541	DGDT541	Dog	GuangDong	Throat swab	Pomeranian	M	N.D.	Diseased	Respiratory symptoms	Cough	N.D.	N.D.	NA	71358376	33277661
DGDT542	DGDT542	Dog	GuangDong	Throat swab	poodle	F	6y	Diseased	Respiratory symptoms	Cough	N.D.	N.D.	NA	66057790	21143888
DGDA543	DGDA543	Dog	GuangDong	Anal swab	Schnauzer	M	10m	Diseased	Digestive symptoms	N.D.	N.D.	N.D.	NA	67064960	15656326
DGDA544	DGDA544	Dog	GuangDong	Anal swab	Welsh Corgi	M	1y6m	Diseased	Digestive symptoms	Diarrhea, mental depression	13	N.D.	NA	57519082	10988127
DGDT546	DGDT546	Dog	GuangDong	Throat swab	Welsh Corgi	M	1m	Diseased	Respiratory symptoms	N.D.	N.D.	40°	NA	54117810	11145565
DGDT547	DGDT547	Dog	GuangDong	Throat swab	Border Collie	N.D.	NA	Healthy	None	None	N.D.	N.D.	NA	56574302	12771684
DGDA548	DGDA548	Dog	GuangDong	Anal swab	Yorkshire Terrier	M	1y1m	Diseased	Digestive symptoms	Diarrhea	N.D.	N.D.	NA	50298238	6534258
DGDT554	DGDT554	Dog	GuangDong	Throat swab	Pomeranian	M	2m	Diseased	Respiratory symptoms	N.D.	N.D.	N.D.	NA	53258128	36379054
