## Supplementary material for "Meta-transcriptomic analysis of companion animal infectomes reveals their diversity and potential roles in animal and human disease": Table S2

### Sheet: TableS2_Zoonotic Pathogens
Classification	Species	Disease	reference	Prevalence (number of positive individuals)								Tissue Chisq	Species Chisq	Health Chisq	Tissue p-value	Species p-value	Health p-value
				Rectal Swabs				Oropharyngeal Swabs
				Cats		Dogs		Cats		Dogs
				Diseased	Healthy	Diseased	Healthy	Diseased	Healthy	Diseased	Healthy
Bacteria	Bacteroides fragilis	opportunistic pathogen, causing bacteremia, etc.	1	11	12	6	2	0	0	0	0	34.1603	8.19633	0.205041	5.07526e-09	0.00419752	0.650683
Bacteria	Bacteroides pyogenes	soft tissue infection, etc. (related to animal-bites wound)	2	0	0	1	3	2	2	2	11	9.43338	8.94267	6.83461	0.00213071	0.00278585	0.00894084
Bacteria	Bergeyella zoohelcum	bacteremia, etc. (related to animal-bites wound)	3	0	0	0	0	6	2	1	0	9.75184	5.59688	2.67435	0.00179143	0.0179925	0.101977
Bacteria	Campylobacter jejuni	diarrhea	4	1	1	1	0	0	0	0	0	2.91362	0.329155	0.296657	0.0878344	0.566157	0.585986
Bacteria	Campylobacter ureolyticus	gastroenteritis	5	1	0	0	0	0	0	0	0	0.963046	0.995833	0.963046	0.326421	0.318321	0.326421
Bacteria	Capnocytophaga cynodegmi	bacteremia, sepsis, meningitis, etc.	6	0	0	0	0	0	1	19	28	62.6296	55.6456	3.15812	2.49474e-15	8.67884e-14	0.07555
Bacteria	Clostridioides difficile	diarrhea	7	2	1	5	4	0	0	0	0	12.1166	3.21173	0.268496	0.00049976	0.0731121	0.604343
Bacteria	Clostridium tertium	bacteremia	8	0	0	3	0	0	0	0	0	2.91362	3.06367	2.91362	0.0878344	0.0800608	0.0878344
Bacteria	Fusobacterium necrophorum	localised abscesses	9	0	0	1	0	0	0	0	0	0.963046	1.01264	0.963046	0.326421	0.314271	0.326421
Bacteria	Fusobacterium varium	intra-abdominal infections	10	8	6	18	16	0	0	1	0	54.285	11.5434	0.405779	1.73421e-13	0.000679907	0.52412
Bacteria	Haemophilus parainfluenzae	opportunistic pathogen, causing bacteremia, endocarditis, etc.	11	0	0	0	0	0	0	1	0	1.04712	1.01264	0.963046	0.306172	0.314271	0.326421
Bacteria	Helicobacter bilis	inflammatory bowel disease, cholecystitis	12	7	5	17	15	0	0	0	0	51.718	11.3485	0.264278	6.40716e-13	0.000755105	0.607196
Bacteria	Helicobacter canis	gastroenteritis	13	0	0	0	2	0	0	0	0	1.93422	2.03383	2.10307	0.164298	0.153833	0.147004
Bacteria	Helicobacter cinaedi	gastroenteritis	14	0	2	9	12	0	0	0	0	24.4061	17.5436	1.44595	7.80221e-07	2.8079e-05	0.229179
Bacteria	Moraxella catarrhalis	respiratory tract infections	15	0	0	0	0	0	0	4	1	5.32508	5.14975	1.71324	0.0210207	0.0232497	0.190565
Bacteria	Neisseria animaloris	soft tissue infection, etc. (related to animal-bites wound)	16	0	0	0	0	1	1	3	8	14.3353	6.66918	2.26194	0.000152969	0.00980943	0.132588
Bacteria	Neisseria weaveri	soft tissue infection, etc. (related to animal-bites wound)	17	0	0	0	0	6	3	8	17	41.333	8.93514	1.54514	1.28383e-10	0.00279736	0.213854
Bacteria	Pasteurella canis	soft tissue infection, etc. (related to animal-bites wound)	18	0	0	6	2	2	0	16	23	29.7329	52.4601	0.105325	4.95861e-08	4.39077e-13	0.74553
Bacteria	Proteus mirabilis	urinary tract infections	19	3	4	7	2	1	0	2	0	9.08502	0.542237	2.49362	0.00257712	0.461507	0.114309
Bacteria	Providencia alcalifaciens	diarrhea	20	0	0	0	1	0	0	0	0	0.963046	1.01264	1.04712	0.326421	0.314271	0.306172
Bacteria	Staphylococcus pseudintermedius	skin and soft tissue infections	21	0	0	0	0	0	0	3	1	4.24193	4.10227	0.934104	0.0394372	0.0428257	0.333799
Bacteria	Streptococcus alactolyticus	endocarditis	22	1	0	1	0	0	0	0	0	1.93422	3.53095e-05	1.93422	0.164298	0.995259	0.164298
Bacteria	Streptococcus gallolyticus	associated with colon cancer and hepatobiliary disease	23	0	1	0	2	0	0	0	0	2.91362	0.346104	3.16797	0.0878344	0.556327	0.0750957
Viruses	Alphacoronavirus 1	respiratory tract infections	24	13	16	10	2	3	4	2	6	14.383	5.79685	0.0320235	0.000149146	0.0160549	0.857976
Viruses	Norwalk virus	diarrhea	25	0	0	2	0	0	0	0	0	1.93422	2.03383	1.93422	0.164298	0.153833	0.164298
Fungi	Candida albicans	candidiasis	26	0	0	0	0	0	0	1	0	1.04712	1.01264	0.963046	0.306172	0.314271	0.326421
Fungi	Malassezia globosa	pityriasis versicolor	27	0	1	0	1	0	0	0	1	0.296657	0.346104	3.16797	0.585986	0.556327	0.0750957

### Sheet: Reference
index	reference
1	Brook, I. T. Z. H. A. K. (1989). Pathogenicity of the Bacteroides fragilis group. Annals of Clinical & Laboratory Science, 19(5), 360-376.
2	Majewska, A., Kierzkowska, M., & Kawecki, D. (2021). What we actually know about the pathogenicity of Bacteroides pyogenes. Medical Microbiology and Immunology, 210(2), 157-163.
3	Chen, Y., Liao, K., Ai, L., Guo, P., Huang, H., Wu, Z., & Liu, M. (2017). Bacteremia caused by Bergeyella zoohelcum in an infective endocarditis patient: case report and review of literature. BMC Infectious Diseases, 17, 1-4.
4	Young, K. T., Davis, L. M., & DiRita, V. J. (2007). Campylobacter jejuni: molecular biology and pathogenesis. Nature Reviews Microbiology, 5(9), 665-679.
5	Bullman, S., Corcoran, D., O'Leary, J., Lucey, B., Byrne, D., & Sleator, R. D. (2011). Campylobacter ureolyticus: an emerging gastrointestinal pathogen?. FEMS Immunology & Medical Microbiology, 61(2), 228-230.
6	Khawari, A. A., Myers, J. W., Ferguson Jr, D. A., & Moorman, J. P. (2005). Sepsis and meningitis due to Capnocytophaga cynodegmi after splenectomy. Clinical infectious diseases, 40(11), 1709-1710.
7	Sandhu, B. K., & McBride, S. M. (2018). Clostridioides difficile. Trends in microbiology, 26(12), 1049-1050.
8	Vanderhofstadt, M., André, M., Lonchay, C., Levecque, P., Holemans, X., Canon, J. L., & D’Hondt, L. (2010). Clostridium tertium bacteremia: contamination or true pathogen? A report of two cases and a review of the literature. International Journal of Infectious Diseases, 14, e335-e337.
9	Riordan, T. (2007). Human infection with Fusobacterium necrophorum (Necrobacillosis), with a focus on Lemierre's syndrome. Clinical microbiology reviews, 20(4), 622-659.
10	Lee, S. J., Baek, Y. J., Kim, J. N., Lee, K. H., Lee, E. H., Yeom, J. S., ... & Jeong, S. J. (2022). Increasing Fusobacterium infections with Fusobacterium varium, an emerging pathogen. Plos one, 17(4), e0266610.
11	Chunn, C. J., Jones, S. R., McCUTCHAN, J. A., Young, E. J., & Gilbert, D. N. (1977). Haemophilus parainfluenzae infective endocarditis. Medicine, 56(2), 99-114.
12	Blaser, M. J. (1998). Helicobacters and biliary tract disease. Gastroenterology, 114(4), 840-842.
13	Lardinois, B., & Belkhir, L. (2022). Helicobacter canis: a review of Microbiological and Clinical features. Frontiers in microbiology, 12, 814944.
14	Kawamura, Y., Tomida, J., Morita, Y., Fujii, S., Okamoto, T., & Akaike, T. (2014). Clinical and bacteriological characteristics of Helicobacter cinaedi infection. Journal of Infection and Chemotherapy, 20(9), 517-526.
15	Verduin, C. M., Hol, C., Fleer, A., van Dijk, H., & van Belkum, A. (2002). Moraxella catarrhalis: from emerging to established pathogen. Clinical microbiology reviews, 15(1), 125-144.
16	Heydecke, A., Andersson, B., Holmdahl, T., & Melhus, Å. (2013). Human wound infections caused by Neisseria animaloris and Neisseria zoodegmatis, former CDC Group EF-4a and EF-4b. Infection ecology & epidemiology, 3(1), 20312.
17	Holmes, B., Costas, M., On, S. L. W., Vandamme, P., Falsen, E., & Kersters, K. (1993). Neisseria weaveri sp. nov.(formerly CDC group M-5), from dog bite wounds of humans. International Journal of Systematic and Evolutionary Microbiology, 43(4), 687-693.
18	Holst, E. L. I. S. A. B. E. T., Rollof, J., Larsson, L., & Nielsen, J. P. (1992). Characterization and distribution of Pasteurella species recovered from infected humans. Journal of Clinical Microbiology, 30(11), 2984-2987.
19	Schaffer, J. N., & Pearson, M. M. (2017). Proteus mirabilis and urinary tract infections. Urinary tract infections: Molecular pathogenesis and clinical management, 383-433.
20	Haynes, J., & Hawkey, P. M. (1989). Providencia alcalifaciens and travellers' diarrhoea. BMJ: British Medical Journal, 299(6691), 94.
21	Carroll, K. C., Burnham, C. A. D., & Westblade, L. F. (2021). From canines to humans: Clinical importance of Staphylococcus pseudintermedius. PLoS pathogens, 17(12), e1009961.
22	Mylonas, C. C., Gomatou, G., Poulakou, G., Moraitou, E., & Syrigos, K. (2020). Human disease caused by Streptococcus alactolyticus: a case report of native valve infective endocarditis and review of the literature. Monaldi Archives for Chest Disease, 90(4).
23	Boleij, A., van Gelder, M. M., Swinkels, D. W., & Tjalsma, H. (2011). Clinical Importance of Streptococcus gallolyticus infection among colorectal cancer patients: systematic review and meta-analysis. Clinical Infectious Diseases, 53(9), 870-878.
24	Vlasova, A. N., Toh, T. H., Lee, J. S. Y., Poovorawan, Y., Davis, P., Azevedo, M. S., ... & Gray, G. C. (2022). Animal alphacoronaviruses found in human patients with acute respiratory illness in different countries. Emerging microbes & infections, 11(1), 699-702.
25	Lindesmith, L., Moe, C., Marionneau, S., Ruvoen, N., Jiang, X. I., Lindblad, L., ... & Baric, R. (2003). Human susceptibility and resistance to Norwalk virus infection. Nature medicine, 9(5), 548-553.
26	Mayer, F. L., Wilson, D., & Hube, B. (2013). Candida albicans pathogenicity mechanisms. Virulence, 4(2), 119-128.
27	Erchiga, V. C., Martos, A. O., Casaño, A. V., Erchiga, A. C., & Fajardo, F. S. (2000). Malassezia globosa as the causative agent of pityriasis versicolor. British journal of Dermatology, 143(4), 799-803.
