## Supplementary material for "Meta-transcriptomic analysis of companion animal infectomes reveals their diversity and potential roles in animal and human disease": Table S3

### Sheet: TableS3_virus_coinfection
Virus 1	Virus 2	chisq p-value	chisq	spearman p-value	spearman_rho
Canine respiratory coronavirus	Canine mastadenovirus A	5.1e-21	88.4921	6.82e-59	0.818184
Mamastrovirus 2	Feline kobuvirus	2.14e-09	35.8393	1.04e-14	0.47273
Rotavirus I	Mammalian orthorubulavirus 5	6.04e-07	24.9001	1.51e-12	0.436683
Canine astrovirus	Canine kobuvirus	1.73e-08	31.779	4.89e-11	0.408677
Canine pneumovirus	Canine minute virus	0.00245423	9.17441	8.58e-11	0.403906
Canine respiratory coronavirus	Norwalk virus	0.00245423	9.17441	1.9e-10	0.39703
Feline kobuvirus	Torque teno felis virus	0.00245423	9.17441	1.9e-10	0.39703
Canine kobuvirus	Canine morbillivirus	1.92e-06	22.6745	1.05e-08	0.359571
Canine astrovirus	Mammalian orthorubulavirus 5	4.62e-05	16.5976	2.64e-07	0.325547
Mammalian orthorubulavirus 5	Canis familiaris polyomavirus 1	0.0230162	5.16728	7.11e-07	0.314217
Feline calicivirus	Felis catus papillomavirus 3	0.00164252	9.91147	1.17e-06	0.308353
Canine kobuvirus	Canine parvovirus	0.000173	14.1012	8.27e-06	0.283896
Feline kobuvirus	Rotavirus I	0.0416332	4.15005	1.16e-05	0.279463
Feline astrovirus 4	Rotavirus I	0.0416332	4.15005	1.16e-05	0.279453
Canine vesivirus	Canine picobirna 2	0.00519689	7.80962	3.71e-05	0.263449
Mamastrovirus 2	Canine parvovirus	0.000881	11.0625	4.72e-05	0.260031
Mamastrovirus 2	Rotavirus I	0.00435438	8.12979	7.84e-05	0.25262
Canine astrovirus	Rotavirus I	0.00941439	6.74248	0.000139	0.244011
Canine astrovirus	Canine parvovirus	0.00290978	8.86319	0.0003	0.231877
Canine astrovirus	Canine morbillivirus	0.0126296	6.22027	0.00110416	0.209783
Alphacoronavirus 1	Canine parvovirus	0.0362789	4.38395	0.00242683	0.195276
Alphacoronavirus 1	Canine kobuvirus	0.0366741	4.36548	0.00555966	0.178839
